# Complete sequences of six Major Histocompatibility Complex haplotypes, including all the major *MHC class II* structures

**DOI:** 10.1101/2022.04.28.489875

**Authors:** Torsten Houwaart, Stephan Scholz, Nicholas R Pollock, William H. Palmer, Katherine M. Kichula, Daniel Strelow, Duyen B Le, Dana Belick, Tobias Lautwein, Thorsten Wachtmeister, Birgit Henrich, Karl Köhrer, Peter Parham, Lisbeth A Guethlein, Paul J Norman, Alexander T Dilthey

**Author notes:** These authors contributed equally (Torsten Houwaart, Stephan Scholz). These authors jointly supervised this work (Paul J Norman, Alexander T Dilthey).

## Abstract

Accurate and comprehensive immunogenetic reference panels are key to the successful implementation of population-scale immunogenomics. The 5Mbp Major Histocompatibility Complex (MHC) is the most polymorphic region of the human genome and associated with multiple immune-mediated diseases, transplant matching and therapy responses. Analysis of MHC genetic variation is severely complicated by complex patterns of sequence variation, linkage disequilibrium and a lack of fully resolved MHC reference haplotypes, increasing the risk of spurious findings on analyzing this medically important region. Integrating Illumina and ultra-long Nanopore sequencing as well as bespoke bioinformatics, we completed five of the alternative MHC reference haplotypes of the current (B38) build of the human reference genome and added one other. The six assembled MHC haplotypes encompass the DR1 and DR4 haplotype structures in addition to the previously completed DR2 and DR3, as well as six distinct classes of the structurally variable C4 region. Analysis of the assembled haplotypes showed that MHC class II sequence structures, including repeat element positions, are generally conserved within the DR haplotype supergroups, and that sequence diversity peaks in three regions around HLA-A, HLA-B+C, and the HLA class II genes. Demonstrating the potential for improved short-read analysis, the number of proper read pairs recruited to the MHC was found to be increased by 0.32% – 0.69% in a 1000 Genomes Project read re-mapping experiment with seven diverse samples. Furthermore, the assembled haplotypes can serve as references for the community and provide the basis of a structurally accurate genotyping graph of the complete MHC region.
