## Supplementary Table 2 for "Complete sequences of six Major Histocompatibility Complex haplotypes, including all the major *MHC class II* structures"

### Sheet: Run Stats
Cell line	MHC assembly (bp)	Polishing (iterations)	Nanopore								Illumina						Biosample IDs	GenBank	BioSample ID for Norman et al. 2017 data
			Total reads, number	Total reads, bases	Sequencing runs	Read N50	Est. whole-genome coverage	MHC reads, number	MHC reads, bases	MHC coverage	Total reads, number	Total reads, bases	Est. whole-genome coverage	MHC reads, number	MHC reads, bases	MHC coverage
APD	4929194	4	8239629	86045783479	9	22270	27.7591	14647	155994549	31.6471	305187618	11726880000	3.78319	2135960	80136062	16.2574	SAMN21531220	OK649231	ERS509501
DBB	5048539	4	4565720	52718078293	5	27692	17.0073	8288	101119566	20.0295	1033880016	38622600000	12.46	1740824	65174216	12.9095	SAMN21531221	OK649232	ERS509521
MANN	5025633	4	9502399	70363841877	8	24227	22.7	19434	138801405	27.6187	1318858808	49421200000	15.9437	2434736	91397046	18.1862	SAMN21531222	OK649234	ERS509560
SSTO	5046870	4	14237781	57481461017	8	10618	18.544	27507	113209299	22.4316	1135069760	42579800000	13.7366	2021256	75894016	15.0378	SAMN21531223	OK649236	ERS509576
KAS116	4911495	4	30464428	158550440782	4	19315	51.1497	68962	421764138	85.8729	NA	NA	NA	NA	NA	NA	SAMN21531225	OK649233	ERS509543
QBL	4904958	5	4711799	43845833731	5	24923	14.145	8909	87370796	17.8128	1282170776	42096600000	13.5807	1680312	63061128	12.8566	SAMN21531224	OK649235	ERS509569
