## Supplementary Table 3 for "Complete sequences of six Major Histocompatibility Complex haplotypes, including all the major *MHC class II* structures"

### Sheet: Sheet1
Technology	Instrument	Cell line	Run ID	Extraction method, protocol / kit	Number of reads (ONT), Number of fragments (Illumina)	Bases	Read N50		filename -> to be deleted
Oxford Nanopore	GridION	QBL	qbl1	HMW (Jain et al. 2018), LSK 108	307196	3949374372	26599		213-NGS-191018/QBL_1
Oxford Nanopore	GridION	QBL	qbl2	HMW (Jain et al. 2018), LSK 108	306960	3876099721	26205		213-NGS-191018/QBL_2
Oxford Nanopore	GridION	DBB	dbb1	HMW (Jain et al. 2018), LSK 108	351520	4392452012	30517		213-NGS-191018/DBB_1
Oxford Nanopore	GridION	DBB	dbb2	HMW (Jain et al. 2018), LSK 108	359002	4453969710	33528		213-NGS-191018/DBB_2
Oxford Nanopore	GridION	MANN	mann1	HMW (Jain et al. 2018), LSK 108	330629	3070004948	21204		213-NGS-191018/MANN_2ug
Oxford Nanopore	GridION	MANN	mann2	HMW (Jain et al. 2018), LSK 108	558340	4491018608	17031		213-NGS-191018/MANN_4ug
Oxford Nanopore	GridION	MANN	mann3	HMW (Jain et al. 2018), LSK 108	1209483	6354641583	15374		213-NGS-191018/MANN_longProtocol_add_AMPure
Oxford Nanopore	GridION	SSTO	ssto1	HMW (Jain et al. 2018), LSK 108	142432	1403704130	28559		213-NGS-191018/SSTO_2ug
Oxford Nanopore	GridION	SSTO	ssto2	HMW (Jain et al. 2018), LSK 108	88000	843337084	29607		213-NGS-191018/SSTO_4ug
Oxford Nanopore	GridION	SSTO	ssto3	HMW (Jain et al. 2018), LSK 108	1438728	6545880620	13036		213-NGS-191018/SSTO_LSK108_Standard_1
Oxford Nanopore	GridION	SSTO	ssto4	HMW (Jain et al. 2018), LSK 108	1450043	6547845173	12586		213-NGS-191018/SSTO_LSK108_Standard_2
Oxford Nanopore	GridION	APD	apd1	HMW (Jain et al. 2018), LSK 108	647002	7391890916	28398		155-NGS-090818/155-NGS-090818_LSK108
Oxford Nanopore	GridION	APD	apd2	HMW (Jain et al. 2018), Ultralong	252216	4104075591	89709		155-NGS-090818/155-NGS-090818_UltraLong
Oxford Nanopore	GridION	QBL	qbl3	HMW (Jain et al. 2018), LSK 108	248427	3409323202	34003		90-NGS-170518/
Oxford Nanopore	GridION	APD	apd3	HMW (Jain et al. 2018), Ultralong	88181	178188572	12244		210-NGS-171018/APD_UltraLong
Oxford Nanopore	GridION	SSTO	ssto5	HMW (Jain et al. 2018), Ultralong	46470	970824733	110246		210-NGS-171018/SSTO_UltraLong
Oxford Nanopore	GridION	APD	apd4	HMW (Jain et al. 2018), LSK 109	1744194	12751482427	16783		38-NGS-10219/APD
Oxford Nanopore	GridION	SSTO	ssto6	HMW (Jain et al. 2018), LSK 109	4323220	12972883079	5555		38-NGS-10219/SSTO
Oxford Nanopore	GridION	DBB	dbb3	HMW (Jain et al. 2018), LSK 109	1385598	12717959082	31714		31-NGS-050219/DBB
Oxford Nanopore	GridION	APD	apd5	HMW (Jain et al. 2018), LSK 109	1849369	14622148012	17192		127-NGS-080519/APD
Oxford Nanopore	GridION	DBB	dbb4	HMW (Jain et al. 2018), LSK 109	1176280	15174046829	37161		127-NGS-080519/DBB
Oxford Nanopore	GridION	MANN	mann4	HMW (Jain et al. 2018), LSK 109	1894692	10533924817	15762		147-NGS-200519-0/MANN_Lib_1
Oxford Nanopore	GridION	MANN	mann5	HMW (Jain et al. 2018), LSK 109	1980065	12035175255	17764		147-NGS-200519-0/MANN_Lib_2
Oxford Nanopore	GridION	QBL	qbl4	HMW (Jain et al. 2018), LSK 109	1740124	15580797352	24572		240-NGS-300819/QBL_1
Oxford Nanopore	GridION	QBL	qbl5	HMW (Jain et al. 2018), LSK 109	2109092	17030239084	22470		240-NGS-300819/QBL_2
Illumina	HiSeq 4000	QBL	qbl_il1	Qiagen Blood&Tissue	210039	63011700	150		154-NGS-280519-0_2
Illumina	HiSeq 4000	DBB	dbb_il1	Qiagen Blood&Tissue	217603	65280900	150		154-NGS-280519-0_2
Illumina	HiSeq 4000	MANN	mann_il1	Qiagen Blood&Tissue	304342	91302600	150		154-NGS-280519-0_2
Illumina	HiSeq 4000	SSTO	ssto_il1	Qiagen Blood&Tissue	252657	75797100	150		154-NGS-280519-0_2
Illumina	HiSeq 4000	APD	apd_il1	Qiagen Blood&Tissue	266995	80098500	150		154-NGS-280519-0_2
Oxford Nanopore	GridION	APD	apd6	Qiagen Blood&Tissue, LSK 109	932957	8369152269	18979		305-NGS-141119-0/APD
Oxford Nanopore	GridION	DBB	dbb5	Qiagen Blood&Tissue, LSK 109	1293320	15979650660	21342		305-NGS-141119-0/DBB
Oxford Nanopore	GridION	MANN	mann6	Qiagen Blood&Tissue, LSK 109	1093338	7390577084	31549		305-NGS-141119-0/MANN_2
Oxford Nanopore	GridION	SSTO	ssto7	Qiagen Blood&Tissue, LSK 109	2413931	12935088707	18184		305-NGS-141119-0/SSTO
Oxford Nanopore	GridION	APD	apd7	Qiagen Blood&Tissue, LSK 109	1531257	10843768748	15618		8-NGS-150120-0/APD/
Oxford Nanopore	GridION	MANN	mann7	Qiagen Blood&Tissue, LSK 109	1722610	10438413078	20468		8-NGS-150120-0/MANN/
Oxford Nanopore	GridION	SSTO	ssto8	Qiagen Blood&Tissue, LSK 109	4334957	15261897491	7311		8-NGS-150120-0/SSTO/
Oxford Nanopore	GridION	MANN	mann8	Qiagen Blood&Tissue, LSK 109	713242	16050086504	31305		77/77_MANN
Oxford Nanopore	GridION	APD	apd8	Qiagen Blood&Tissue, LSK 109	619930	14128224621	32943		77/77_APD_1
Oxford Nanopore	GridION	APD	apd9	Qiagen Blood&Tissue, LSK 109	574523	13656852323	34781		77/77_APD_2
Oxford Nanopore	GridION	KAS116	kas116_1	HMW (Jain et al. 2018), LSK 109	10154952	19244237097	3459		20210311_1310_1C_PAG41135_2a3965a5
Oxford Nanopore	GridION	KAS116	kas116_2	HMW (Jain et al. 2018), LSK 109	1418606	5396314832	22008		20210407_0829_1C_PAG41594_913c05f0
Oxford Nanopore	PromethION	KAS116	kas116_3	HMW (Jain et al. 2018), LSK 109	9894570	70925115823	22594
Oxford Nanopore	PromethION	KAS116	kas116_4	HMW (Jain et al. 2018), LSK 109	8996300	62984773030	20251
