## Supplementary Table 4 for "Complete sequences of six Major Histocompatibility Complex haplotypes, including all the major *MHC class II* structures"

### Sheet: Sheet1
Cell line	GRCh38				Norman et al. 2017 (scaffold)				This study
	Accession	Length	Missing bases (compared to new assembly)	Undetermined nucleotides (N)	Accession	Length	Missing bases (compared to new assembly)	Undetermined nucleotides (N)	Length	Undetermined nucleotides (N)
APD	GL000520.2	4672374	2557763	2301543	CZSY02000001	4952522	28543	1849	4929193	3
DBB	GL000522.2	4604811	849495	406094	CZSY02000001	4981139	126642	2163	5048538	0
MANN	GL000523.2	4677643	930741	582522	CZTY02000001	4944856	88673	2193	5025632	2
QBL	GL000525.2	4606388	615069	316659	CZUB02000001	4907551	37915	3111	4904957	0
SSTO	GL000526.2	4929269	870381	755016	CZUK02000001	4947421	112695	3105	5046869	1
KAS116	-	-	-	-	CZSR02000001	4721327	168982	8546	4911494	0
