## Supplementary Table 5 for "Complete sequences of six Major Histocompatibility Complex haplotypes, including all the major *MHC class II* structures"

### Sheet: Sheet1
Cell line	Repeat element content
	Whole MHC	MHC II
APD	0.5127	0.5683
COX	0.5144	0.5686
DBB	0.517	0.633
KAS116	0.5143	0.615
MANN	0.5195	0.6316
PGF	0.5166	0.6255
QBL	0.5133	0.5701
SSTO	0.5167	0.6303
